# Single cell spatial transcriptomic and translatomic profiling of dopaminergic neurons in health, aging and disease

**DOI:** 10.1101/2023.04.20.537553

**Authors:** Peter Kilfeather, Jia Hui Khoo, Katherina Wagner, Han Liang, Maria-Claudia Caiazza, Yanru An, Xingju Zhang, Xiaoyan Chen, Natalie Connor-Robson, Zhouchun Shang, Richard Wade-Martins

**Author notes:** Joint first authors (Peter Kilfeather, Jia Hui Khoo).

## Abstract

The brain is spatially organized and contains unique cell types, each performing diverse functions, and exhibiting differential susceptibility to neurodegeneration. This is exemplified in Parkinson’s disease with the preferential loss of dopaminergic neurons of the substantia nigra pars compacta. Using a Parkinson’s transgenic model, we conducted a single-cell spatial transcriptomic and dopaminergic neuron translatomic analysis of young and old mouse brains. Through the high resolving capacity of single-cell spatial transcriptomics, we provide a deep characterization of the expression features of dopaminergic neurons and 27 other cell types within their spatial context, identifying markers of healthy and aging cells, spanning Parkinson’s-relevant pathways. We integrate gene enrichment and GWAS data to prioritize putative causative genes for disease investigation, identifying CASR as a novel regulator of dopaminergic calcium handling. These datasets (see: spatialbrain.org) represent the largest public resource for the investigation of spatial gene expression in brain cells in health, aging and disease.
