## Supplemental Table 1 for "Single cell spatial transcriptomic and translatomic profiling of dopaminergic neurons in health, aging and disease"

### Sheet: top_markers_per_cell_type
Cell Type	Gene	Score	Logfoldchange	P value	Adjust P value
AMYGDALA	Olfm1	111.007	1.74918	0	0
AMYGDALA	Camk2n1	97.9032	1.69984	0	0
AMYGDALA	Nptxr	89.6811	2.1345	0	0
AMYGDALA	Arpp21	65.9924	1.48627	0	0
AMYGDALA	Snca	65.2452	1.21157	0	0
AMYGDALA	Cck	64.1462	1.10795	0	0
AMYGDALA	Ctxn1	63.242	1.342	0	0
AMYGDALA	Hpcal1	62.9198	2.39666	0	0
AMYGDALA	Lypd1	62.406	2.21453	0	0
AMYGDALA	Fam19a1	61.4244	1.74546	0	0
AMYGDALA	Gda	60.5776	1.60192	0	0
AMYGDALA	Fkbp1a	58.4103	1.07759	0	0
AMYGDALA	Calb1	58.1379	1.62121	0	0
AMYGDALA	Uchl1	57.4617	0.908874	0	0
AMYGDALA	Enc1	56.0739	1.32299	0	0
AMYGDALA	Ly6h	55.9653	1.0484	0	0
AMYGDALA	Calm1	55.6554	0.7093	0	0
AMYGDALA	Atp2b4	55.2249	1.8469	0	0
AMYGDALA	Gp1bb	54.3845	1.18543	0	0
AMYGDALA	Pea15a	54.1255	1.14512	0	0
AMYGDALA	Chn1	53.0781	1.01539	0	0
AMYGDALA	Mapk1	52.3695	1.21387	0	0
AMYGDALA	Calm2	51.34	0.724172	0	0
AMYGDALA	Camk2d	50.3381	1.48275	0	0
AMYGDALA	Mef2c	49.8489	1.22549	0	0
ASTRO 1	Malat1	245.772	2.55744	0	0
ASTRO 1	Gpc5	121.911	5.33094	0	0
ASTRO 1	Lsamp	107.464	2.81781	0	0
ASTRO 1	Slc1a2	102.518	2.83975	0	0
ASTRO 1	Ntm	84.7673	2.62832	0	0
ASTRO 1	Atp1a2	81.3609	2.5204	0	0
ASTRO 1	Rora	79.1454	2.63595	0	0
ASTRO 1	Npas3	78.4204	3.60015	0	0
ASTRO 1	Gm3764	77.0379	3.86134	0	0
ASTRO 1	Trpm3	74.0989	2.92728	0	0
ASTRO 1	Msi2	72.9033	3.13348	0	0
ASTRO 1	Slc4a4	67.9476	3.33789	0	0
ASTRO 1	Slc1a3	62.6504	2.63265	0	0
ASTRO 1	Luzp2	60.2891	2.92386	0	0
ASTRO 1	Nrxn1	59.9928	1.71085	0	0
ASTRO 1	Plpp3	59.0215	2.99466	0	0
ASTRO 1	Ptprz1	58.0762	2.77798	0	0
ASTRO 1	Nfia	56.3904	2.88662	0	0
ASTRO 1	Qk	56.3899	2.29978	0	0
ASTRO 1	Macf1	55.8499	1.95304	0	0
ASTRO 1	Appl2	55.2488	3.29169	0	0
ASTRO 1	Apoe	54.6886	1.18763	0	0
ASTRO 1	Pitpnc1	54.5643	2.93381	0	0
ASTRO 1	Mertk	54.2425	3.9416	0	0
ASTRO 1	Farp1	52.6129	2.36072	0	0
ASTRO 2	Apoe	99.4064	2.1539	0	0
ASTRO 2	Malat1	98.1691	1.58514	0	0
ASTRO 2	Mt1	94.8192	2.26368	0	0
ASTRO 2	Cst3	85.3287	1.85906	0	0
ASTRO 2	Mt2	82.8477	2.61702	0	0
ASTRO 2	Atp1a2	72.6763	2.45663	0	0
ASTRO 2	Clu	62.1272	1.8648	0	0
ASTRO 2	Aldoc	61.9348	1.85857	0	0
ASTRO 2	Slc1a2	59.3012	1.85782	0	0
ASTRO 2	Plp1	55.425	1.80076	0	0
ASTRO 2	Mbp	54.1625	1.67136	0	0
ASTRO 2	Dbi	49.9498	1.67481	0	0
ASTRO 2	Gfap	49.7026	2.76416	0	0
ASTRO 2	Prdx6	49.3735	2.06431	0	0
ASTRO 2	Slc4a4	48.5108	2.63356	0	0
ASTRO 2	Npas3	48.2113	2.4889	0	0
ASTRO 2	Glul	47.8078	1.62969	0	0
ASTRO 2	Sparcl1	47.1083	1.30507	0	0
ASTRO 2	Slc1a3	46.2215	2.15188	0	0
ASTRO 2	Plpp3	46.1318	2.5559	0	0
ASTRO 2	Trpm3	45.5612	2.01659	0	0
ASTRO 2	Gm3764	44.8011	2.56447	0	0
ASTRO 2	Fth1	43.9768	0.948706	0	0
ASTRO 2	Gpr37l1	43.6918	2.08552	0	0
ASTRO 2	Gja1	43.2798	2.58284	0	0
CORTEX ERYTH	Hbb-bs	111.892	8.04997	0	0
CORTEX ERYTH	Hba-a1	100.07	8.7468	4.30796e-292	4.19057e-291
CORTEX ERYTH	Hba-a2	96.0058	8.78503	2.30448e-292	2.15491e-291
CORTEX ERYTH	Hbb-bt	43.9808	7.57771	6.02786e-164	1.85494e-162
CORTEX ERYTH	Nrgn	13.2173	1.33805	6.9785e-34	1.54895e-32
CORTEX ERYTH	Alas2	10.4315	5.56592	6.20761e-23	1.37154e-21
CORTEX ERYTH	Camk2n1	9.08305	1.1342	3.46891e-18	7.61794e-17
CORTEX ERYTH	Calm1	8.82736	0.68155	2.45555e-17	5.36814e-16
CORTEX ERYTH	Calm2	7.44276	0.725063	5.13056e-13	1.10658e-11
CORTEX ERYTH	Cst3	7.12639	0.689285	4.17568e-12	8.93978e-11
CORTEX ERYTH	Efhd2	6.99137	1.19486	1.0025e-11	2.13365e-10
CORTEX ERYTH	1110008P14Rik	6.58464	0.934305	1.2879e-10	2.72907e-09
CORTEX ERYTH	Chn1	6.541	0.875919	1.68144e-10	3.5526e-09
CORTEX ERYTH	Ppp3ca	6.2737	0.738118	8.36131e-10	1.75382e-08
CORTEX ERYTH	Olfm1	6.25659	0.736011	9.24948e-10	1.93731e-08
CORTEX ERYTH	Rpl12	6.21856	0.873282	1.15715e-09	2.42016e-08
CORTEX ERYTH	Atp1a1	6.12897	0.995242	1.95102e-09	4.06295e-08
CORTEX ERYTH	Cck	6.06231	0.763835	2.86482e-09	5.94881e-08
CORTEX ERYTH	Tmsb4x	6.05166	0.470239	3.04129e-09	6.30622e-08
CORTEX ERYTH	Snap25	6.02058	0.626075	3.63658e-09	7.51906e-08
CORTEX ERYTH	mt-Nd1	5.73072	0.600929	1.84486e-08	3.75553e-07
CORTEX ERYTH	Basp1	5.5963	0.76706	3.83363e-08	7.73881e-07
CORTEX ERYTH	Cox6c	5.55517	0.545198	4.77849e-08	9.61938e-07
CORTEX ERYTH	Sparcl1	5.55102	0.652337	4.88674e-08	9.82363e-07
CORTEX ERYTH	Gabarapl1	5.54547	0.734121	5.03527e-08	1.01082e-06
CORTEX Tshz2+	Tshz2	76.4444	3.32532	0	0
CORTEX Tshz2+	Nrep	50.4888	2.55753	0	0
CORTEX Tshz2+	Gm28928	49.6403	1.62217	0	0
CORTEX Tshz2+	Sgcz	49.2495	1.64194	0	0
CORTEX Tshz2+	Kcnip4	47.919	1.16943	0	0
CORTEX Tshz2+	Vsnl1	44.4736	1.04278	0	0
CORTEX Tshz2+	Stmn1	43.2808	0.891191	0	0
CORTEX Tshz2+	Kcnq5	42.73	1.40155	0	0
CORTEX Tshz2+	Hs6st3	41.9715	1.40697	0	0
CORTEX Tshz2+	Ptprd	40.7566	0.986959	0	0
CORTEX Tshz2+	Dkk3	39.0334	1.28549	0	0
CORTEX Tshz2+	Tox	37.8653	1.86546	1.49521e-291	9.42244e-292
CORTEX Tshz2+	Gm26883	37.6171	2.35271	1.33728e-291	8.07604e-292
CORTEX Tshz2+	Meg3	35.76	0.651224	1.54755e-272	8.30745e-270
CORTEX Tshz2+	Ldb2	35.2542	1.41318	1.20586e-264	6.02679e-262
CORTEX Tshz2+	Hlf	33.5093	1.28402	5.5743e-240	2.52481e-237
CORTEX Tshz2+	Sparcl1	33.4791	0.670057	7.43609e-240	3.26602e-237
CORTEX Tshz2+	Syt1	33.1629	0.716066	1.87858e-235	7.77949e-233
CORTEX Tshz2+	Fut9	33.0636	1.19706	7.11682e-234	2.86531e-231
CORTEX Tshz2+	Kalrn	32.9592	0.780458	1.31331e-232	5.14463e-230
CORTEX Tshz2+	Snap25	32.8717	0.581856	1.41045e-231	5.37974e-229
CORTEX Tshz2+	Zmat4	32.5491	1.34999	7.61893e-227	2.83151e-224
CORTEX Tshz2+	Pdzrn3	32.2189	1.62721	2.32841e-222	8.03524e-220
CORTEX Tshz2+	Efr3a	32.0404	1.12394	4.40072e-220	1.44964e-217
CORTEX Tshz2+	Nrgn	32.0344	0.589156	2.64796e-220	8.92546e-218
Cartpt+	Cartpt	134.828	11.8068	1.32262e-194	1.68158e-193
Cartpt+	Ucn	44.0265	11.867	2.95768e-103	2.63159e-102
Cartpt+	Cck	17.8698	2.60368	5.85579e-43	5.17523e-42
Cartpt+	Sncg	17.5288	5.81845	6.28051e-42	5.54721e-41
Cartpt+	Resp18	12.9898	2.99319	3.30136e-28	2.90704e-27
Cartpt+	Scg2	11.3224	3.06386	3.60792e-23	3.16545e-22
Cartpt+	Nap1l5	11.3148	2.18704	3.78122e-23	3.31548e-22
Cartpt+	Gnas	11.1248	1.7182	1.38881e-22	1.21628e-21
Cartpt+	Gap43	10.6608	2.18459	3.32087e-21	2.89956e-20
Cartpt+	Rpl3	10.3293	1.69814	3.12012e-20	2.7161e-19
Cartpt+	Bex2	10.1762	1.56926	8.72487e-20	7.58143e-19
Cartpt+	Rpl17	10.127	1.53783	1.21337e-19	1.05372e-18
Cartpt+	Bex3	9.85051	1.98476	7.71706e-19	6.69767e-18
Cartpt+	Rpl14	9.82235	1.65365	9.28011e-19	8.04943e-18
Cartpt+	6330403K07Rik	9.55416	1.954	5.47645e-18	4.74451e-17
Cartpt+	Uchl1	9.46395	1.40943	9.86473e-18	8.53608e-17
Cartpt+	Gm1673	9.01016	2.03969	1.89293e-16	1.62922e-15
Cartpt+	Peg3	8.91862	2.18578	3.41004e-16	2.9315e-15
Cartpt+	Rpl38	8.8994	1.38348	3.84169e-16	3.30062e-15
Cartpt+	Rps8	8.80018	1.39591	7.24446e-16	6.21676e-15
Cartpt+	Ndn	8.64887	2.01629	1.90217e-15	1.62944e-14
Cartpt+	Tceal9	8.5047	1.89233	4.72239e-15	4.03575e-14
Cartpt+	Tmsb10	8.37036	1.64216	1.09493e-14	9.32976e-14
Cartpt+	Rabac1	8.32484	1.50892	1.45376e-14	1.23583e-13
Cartpt+	Rps9	8.23473	1.6003	2.54573e-14	2.15525e-13
DG GRANULE	Olfm1	106.572	2.04707	0	0
DG GRANULE	Ppp3ca	100.922	2.03905	0	0
DG GRANULE	Ncdn	88.1388	2.14589	0	0
DG GRANULE	Tmsb4x	78.6846	1.14314	0	0
DG GRANULE	Pcp4	75.4376	1.70396	0	0
DG GRANULE	Snca	68.8298	1.55065	0	0
DG GRANULE	Synpr	68.7688	2.88016	0	0
DG GRANULE	Rfx3	65.6795	2.83791	0	0
DG GRANULE	Zbtb20	63.6124	1.7079	0	0
DG GRANULE	Ppfia2	59.9834	2.12714	0	0
DG GRANULE	Igsf5	58.9253	1.69133	0	0
DG GRANULE	Ptk2b	56.634	1.75042	0	0
DG GRANULE	Dgkh	54.3102	2.42628	0	0
DG GRANULE	Calb1	54.2338	1.85801	0	0
DG GRANULE	Camk2b	54.1627	1.57611	0	0
DG GRANULE	Rogdi	54.1287	1.77387	0	0
DG GRANULE	C1ql2	53.726	4.2456	0	0
DG GRANULE	Ahcyl2	53.0182	2.23056	0	0
DG GRANULE	Rasl10a	52.4976	2.74473	0	0
DG GRANULE	Lrrtm4	52.4071	1.52117	0	0
DG GRANULE	Ppp1r1a	51.2942	1.71876	0	0
DG GRANULE	Prox1	50.7158	3.92837	0	0
DG GRANULE	Gria1	50.0328	1.34463	0	0
DG GRANULE	Stxbp6	49.998	2.4444	0	0
DG GRANULE	Arpc2	49.7314	1.42456	0	0
DOPA SN	Th	58.9444	6.38631	0	0
DOPA SN	Ddc	54.4362	6.23977	0	0
DOPA SN	Slc6a3	48.6896	6.66561	0	0
DOPA SN	Cplx1	47.3867	2.76196	0	0
DOPA SN	Slc18a2	46.0406	6.63499	0	0
DOPA SN	Aldh1a1	41.6782	4.73245	9.06041e-292	1.87602e-291
DOPA SN	Sncg	40.1078	4.55752	7.17574e-282	8.0004e-279
DOPA SN	Gap43	37.5075	2.08114	3.88116e-253	3.75024e-250
DOPA SN	Dlk1	36.4281	5.31293	9.00566e-241	7.67812e-238
DOPA SN	Uchl1	36.0798	1.4516	1.05011e-237	8.45571e-235
DOPA SN	Ret	36.0537	5.5427	1.14074e-236	8.70208e-234
DOPA SN	Zwint	34.7609	1.56297	3.2322e-223	2.34238e-220
DOPA SN	Rab3c	34.2486	2.2268	2.0355e-217	1.28272e-214
DOPA SN	Slc10a4	32.6748	6.07454	1.6886e-200	9.06468e-198
DOPA SN	Tuba1a	32.656	1.40439	8.5004e-201	4.73865e-198
DOPA SN	Tmsb10	31.4712	1.68961	2.55901e-188	1.23635e-185
DOPA SN	Chchd10	30.0941	1.35727	2.19197e-174	9.92823e-172
DOPA SN	Gm42418	29.7969	0.377307	1.77854e-171	7.5818e-169
DOPA SN	Nap1l5	29.4375	1.60807	1.02027e-167	4.10772e-165
DOPA SN	Tagln3	28.6228	1.64925	1.20597e-159	4.36983e-157
DOPA SN	Ldhb	27.1045	1.28507	4.42986e-145	1.42681e-142
DOPA SN	Stmn2	27.0694	1.41258	1.03116e-144	3.24905e-142
DOPA SN	Sv2c	26.8112	4.16606	4.26091e-142	1.26036e-139
DOPA SN	Hspa8	24.8709	0.906285	1.65709e-124	4.21367e-122
DOPA SN	Mdh1	24.4692	1.11079	7.40038e-121	1.81798e-118
DOPA VTA	Th	74.6315	7.04423	0	0
DOPA VTA	Ddc	58.1584	6.24071	0	0
DOPA VTA	Slc18a2	44.37	6.30547	0	0
DOPA VTA	Gap43	42.4299	2.24217	1.22358e-300	1.9705e-297
DOPA VTA	Slc6a3	40.4362	5.80156	4.04193e-292	5.32579e-289
DOPA VTA	Gm42418	39.8936	0.454416	5.89209e-287	7.11666e-284
DOPA VTA	Dlk1	39.351	5.4148	2.52481e-279	2.6139e-276
DOPA VTA	Ret	37.3872	5.56319	1.7482e-256	1.58365e-253
DOPA VTA	Nap1l5	36.6653	1.89616	1.07344e-248	9.15198e-246
DOPA VTA	Tmsb10	32.9607	1.70102	2.82107e-207	1.77776e-204
DOPA VTA	Slc10a4	32.8477	5.96982	1.06098e-205	6.40742e-203
DOPA VTA	Scg2	31.8186	2.35606	8.38876e-195	4.50321e-192
DOPA VTA	Sncg	31.64	3.69537	8.63271e-193	4.31457e-190
DOPA VTA	Resp18	31.0547	1.92238	9.12615e-187	4.13358e-184
DOPA VTA	Aldh1a1	30.9485	3.63808	1.72447e-185	7.57407e-183
DOPA VTA	Mbp	30.331	1.45773	2.38573e-179	1.01702e-176
DOPA VTA	Zwint	30.285	1.34043	7.00516e-179	2.90094e-176
DOPA VTA	Rps8	30.1832	1.31505	7.86163e-178	3.07963e-175
DOPA VTA	Uchl1	29.633	1.18485	3.43414e-172	1.30985e-169
DOPA VTA	Calb2	28.8691	2.69032	3.92828e-164	1.35563e-161
DOPA VTA	Tuba1a	28.1518	1.19006	3.57915e-157	1.12774e-154
DOPA VTA	En1	27.7027	6.57155	1.91361e-152	5.77831e-150
DOPA VTA	Cdk8	27.4427	0.591885	2.24558e-150	6.5095e-148
DOPA VTA	6330403K07Rik	27.3451	1.55493	4.08534e-149	1.16104e-146
DOPA VTA	Rpl13a	27.1679	1.19604	1.80524e-147	5.03176e-145
DORSAL SUBIC	Etv1	46.2586	2.68222	0	0
DORSAL SUBIC	Atp1b1	42.7427	1.0951	0	0
DORSAL SUBIC	Chn1	40.8981	1.3473	0	0
DORSAL SUBIC	Tmsb4x	38.9952	0.77221	2.27682e-291	8.25004e-292
DORSAL SUBIC	Calm2	38.8894	0.906822	1.10724e-292	3.20966e-291
DORSAL SUBIC	Nrgn	38.5065	1.02416	4.06517e-291	9.8201e-292
DORSAL SUBIC	Grm5	36.7143	1.47057	6.34642e-271	1.14981e-267
DORSAL SUBIC	Mt3	36.2569	1.02832	3.8181e-265	6.14884e-262
DORSAL SUBIC	Pex5l	34.7695	1.61112	4.01763e-245	5.82316e-242
DORSAL SUBIC	Hcn1	33.9004	2.03216	7.73436e-234	9.34182e-231
DORSAL SUBIC	Rasgrp1	33.7927	1.597	1.35875e-232	1.5149e-229
DORSAL SUBIC	Tspan13	33.2549	1.39245	7.15072e-226	6.90951e-223
DORSAL SUBIC	Gria2	32.9986	1.1718	8.82279e-223	7.99234e-220
DORSAL SUBIC	Atp2b1	32.703	1.28065	4.88491e-219	4.16482e-216
DORSAL SUBIC	Ckmt1	32.688	1.39751	8.64772e-219	6.96334e-216
DORSAL SUBIC	Ndst4	32.5464	3.62457	9.8392e-217	7.50576e-214
DORSAL SUBIC	Lxn	32.2805	2.59551	1.52733e-213	1.10686e-210
DORSAL SUBIC	Meg3	32.1316	0.877498	2.92544e-212	2.01911e-209
DORSAL SUBIC	Kcnip4	31.9657	1.20973	4.918e-210	3.24007e-207
DORSAL SUBIC	Nts	31.717	4.06849	1.33575e-206	8.41757e-204
DORSAL SUBIC	Gria1	31.5001	1.17608	2.32938e-204	1.40675e-201
DORSAL SUBIC	Cttnbp2	30.446	1.60633	1.13225e-191	6.56434e-189
DORSAL SUBIC	Pde1a	30.0253	1.35954	8.05604e-187	4.49093e-184
DORSAL SUBIC	Nov	29.7851	1.88971	6.14083e-184	3.29649e-181
DORSAL SUBIC	Cadps2	29.7011	1.798	5.54912e-183	2.87246e-180
EX CA1	Tmsb4x	139.955	1.43593	0	0
EX CA1	Crym	98.2291	2.48102	0	0
EX CA1	Hpca	91.4962	1.79463	0	0
EX CA1	Snca	89.8793	1.62712	0	0
EX CA1	Calm2	86.0255	1.16721	0	0
EX CA1	Cpne7	80.5641	2.51386	0	0
EX CA1	Ppp3ca	80.3938	1.36888	0	0
EX CA1	Nrgn	79.6052	1.19947	0	0
EX CA1	Atp2b1	73.3816	1.65305	0	0
EX CA1	Fkbp1a	73.0308	1.34784	0	0
EX CA1	Tspan13	71.1689	1.71577	0	0
EX CA1	Gria1	71.1088	1.50877	0	0
EX CA1	Dynll1	70.7959	1.2356	0	0
EX CA1	Spink8	67.6955	3.68435	0	0
EX CA1	Nnat	66.6301	1.58233	0	0
EX CA1	Cpne6	66.0834	1.7841	0	0
EX CA1	Atp1b1	64.2913	0.987784	0	0
EX CA1	Fibcd1	62.3105	3.56832	0	0
EX CA1	Sub1	62.1498	1.20923	0	0
EX CA1	Cck	61.9512	1.05974	0	0
EX CA1	Gria2	61.738	1.24912	0	0
EX CA1	St6galnac5	61.2098	1.84667	0	0
EX CA1	Prnp	58.8568	1.15163	0	0
EX CA1	Camkv	57.8934	1.3612	0	0
EX CA1	Cnih2	57.3827	1.53961	0	0
EX CA3	Hpca	125.617	3.36251	0	0
EX CA3	Snca	100.29	2.65171	0	0
EX CA3	Nrgn	80.551	1.79564	0	0
EX CA3	Tmsb4x	75.9506	1.27475	0	0
EX CA3	Selenow	62.5901	1.75912	0	0
EX CA3	Crym	59.2379	2.38615	0	0
EX CA3	Ywhah	58.652	1.77481	0	0
EX CA3	Olfm1	55.3512	1.46188	0	0
EX CA3	Cpne6	54.0127	2.30425	0	0
EX CA3	Aldoa	51.2552	1.13791	0	0
EX CA3	Dynll1	49.3736	1.37496	0	0
EX CA3	Cpe	49.1199	1.28361	0	0
EX CA3	Calm2	48.9689	1.0713	0	0
EX CA3	Itm2c	47.7555	1.40326	0	0
EX CA3	Cpne7	47.2952	2.36679	0	0
EX CA3	Gnas	46.1807	1.2155	0	0
EX CA3	Ptk2b	45.1324	1.78765	0	0
EX CA3	Chn1	44.8338	1.3759	0	0
EX CA3	Chgb	44.8071	1.69723	0	0
EX CA3	Cck	44.2285	1.24142	0	0
EX CA3	Uchl1	42.126	1.06293	0	0
EX CA3	Rtn1	41.3837	1.04299	0	0
EX CA3	Snap25	41.0896	0.991922	0	0
EX CA3	Zbtb20	40.3953	1.41144	0	0
EX CA3	Neurod6	40.0006	2.59911	0	0
EX L1	Camk2n1	117.608	2.25009	0	0
EX L1	Nrgn	107.632	1.8214	0	0
EX L1	Cck	65.4457	1.28437	0	0
EX L1	Olfm1	61.6464	1.17577	0	0
EX L1	Lamp5	59.9671	2.52114	0	0
EX L1	Mef2c	59.6247	1.67345	0	0
EX L1	Ppp3ca	59.0215	1.15822	0	0
EX L1	Atp1a1	57.6405	1.51727	0	0
EX L1	Kcnip4	51.5007	1.24469	0	0
EX L1	Pcsk2	46.6561	1.30539	0	0
EX L1	Arpp21	46.273	1.20766	0	0
EX L1	Lmo4	44.6728	1.16995	0	0
EX L1	Calm2	44.2957	0.731261	0	0
EX L1	Celf2	43.3362	1.01373	0	0
EX L1	Lrrtm4	43.3094	1.17604	0	0
EX L1	Enc1	43.1965	1.16871	0	0
EX L1	Arpp19	42.2748	1.11862	0	0
EX L1	Rgs6	41.0824	1.53182	0	0
EX L1	Dpp10	40.5464	1.28593	0	0
EX L1	Rasgrf2	40.0728	1.68928	0	0
EX L1	Lingo1	39.992	1.07803	0	0
EX L1	Igfbp6	39.5711	1.62866	0	0
EX L1	Lingo2	38.8233	1.17787	0	0
EX L1	Car10	38.5566	1.27772	0	0
EX L1	Snap25	38.3834	0.678459	0	0
EX L2/3	Ptprd	87.4339	2.29966	0	0
EX L2/3	Camk2n1	76.4387	1.62415	0	0
EX L2/3	Mef2c	70.2302	2.09578	0	0
EX L2/3	Nrg1	66.5154	2.01229	0	0
EX L2/3	Nrgn	64.5027	1.21442	0	0
EX L2/3	AC124561.1	63.1768	2.52542	0	0
EX L2/3	R3hdm1	62.6306	2.0198	0	0
EX L2/3	Hs6st3	58.9132	2.11727	0	0
EX L2/3	Arpp21	53.6982	1.52552	0	0
EX L2/3	Camk1d	53.4905	0.914417	0	0
EX L2/3	Cacna2d3	53.2851	1.92769	0	0
EX L2/3	Kcnh7	53.1839	1.86108	0	0
EX L2/3	Celf2	52.0908	1.30136	0	0
EX L2/3	Gm28928	52.0574	1.81238	0	0
EX L2/3	Kalrn	50.7788	1.28152	0	0
EX L2/3	Kcnq5	50.5017	1.76463	0	0
EX L2/3	Unc5d	50.1414	1.96076	0	0
EX L2/3	Nrxn1	50.0228	1.21587	0	0
EX L2/3	Grm7	49.4058	1.54381	0	0
EX L2/3	Lrrc4c	48.4384	1.41506	0	0
EX L2/3	Atp1a1	47.403	1.32843	0	0
EX L2/3	Kcnh5	47.2169	3.5072	0	0
EX L2/3	Syt1	45.9588	1.05775	0	0
EX L2/3	Phactr1	45.4353	1.27529	0	0
EX L2/3	Kcnip4	45.1612	1.16917	0	0
EX L4	Il31ra	185.648	3.09101	0	0
EX L4	Camk1d	179.881	3.0653	0	0
EX L4	Gphn	118.402	2.17577	0	0
EX L4	Lars2	105.252	1.88065	0	0
EX L4	Gm26561	79.4982	1.70328	0	0
EX L4	Gm42418	75.675	0.672816	0	0
EX L4	Cd44	69.8686	2.06488	0	0
EX L4	Gm15564	55.0063	2.13079	0	0
EX L4	Cdk8	51.2371	0.923225	0	0
EX L4	AY036118	42.7296	0.802392	0	0
EX L4	Cmss1	34.355	1.06542	4.4956e-228	5.42994e-225
EX L4	Camk2n1	33.6241	1.36574	2.14754e-219	2.39434e-216
EX L4	Filip1l	32.3328	1.08834	7.59965e-205	7.86781e-202
EX L4	Gm19951	32.1061	1.08127	2.74186e-202	2.64937e-199
EX L4	Mef2c	31.8987	1.85974	1.1685e-199	1.05851e-196
EX L4	Snap25	30.5579	1.05059	3.10227e-185	2.64496e-182
EX L4	Jarid2	27.225	1.03465	2.54003e-150	1.7531e-147
EX L4	Slc17a7	26.841	1.5198	2.35807e-146	1.55354e-143
EX L4	Pgm2l1	26.7902	1.63746	7.77959e-146	4.90249e-143
EX L4	Zc3h7a	25.4862	1.26474	3.5963e-133	2.08499e-130
EX L4	Plcxd2	24.7502	2.65811	4.22017e-126	2.18454e-123
EX L4	Syt1	24.4962	1.04359	7.07265e-124	3.53486e-121
EX L4	Dclk1	24.4588	1.19745	1.71653e-123	8.17991e-121
EX L4	Nptxr	23.8373	1.36067	9.61814e-118	4.35642e-115
EX L4	Stxbp1	23.677	1.25334	2.69026e-116	1.18159e-113
EX L5	Nrgn	72.7915	1.01923	0	0
EX L5	Stmn1	71.0803	1.12765	0	0
EX L5	Pcp4	65.8841	1.11029	0	0
EX L5	Cck	63.4649	0.990925	0	0
EX L5	Calm2	60.9528	0.77682	0	0
EX L5	Mef2c	58.4747	1.29405	0	0
EX L5	Gm28928	58.0312	1.48898	0	0
EX L5	Calm1	50.6901	0.599008	0	0
EX L5	Ncald	49.54	0.955981	0	0
EX L5	Rtn1	49.032	0.707724	0	0
EX L5	Igsf5	49.011	1.03337	0	0
EX L5	Basp1	48.3233	0.842264	0	0
EX L5	Snap25	47.7536	0.654496	0	0
EX L5	1110008P14Rik	47.0216	0.865112	0	0
EX L5	Lmo4	46.8333	0.963642	0	0
EX L5	Camk2n1	45.9952	0.739452	0	0
EX L5	Tmsb10	45.9788	0.855496	0	0
EX L5	Prkcb	44.5742	0.884051	0	0
EX L5	Dclk1	44.536	0.84181	0	0
EX L5	Slc17a7	43.5556	0.933028	0	0
EX L5	Gap43	43.0753	0.835063	0	0
EX L5	Snca	42.6881	0.717394	0	0
EX L5	3110035E14Rik	42.4224	1.10845	0	0
EX L5	Rasgrp1	42.2869	1.0374	0	0
EX L5	Lingo1	41.5836	0.875894	0	0
EX L6	Pcp4	151.989	2.76619	0	0
EX L6	Igsf5	116.27	2.81875	0	0
EX L6	3110035E14Rik	93.7027	2.88465	0	0
EX L6	Ncald	83.6969	1.90777	0	0
EX L6	Hs3st4	82.2545	2.84657	0	0
EX L6	Gm28928	79.3024	2.46571	0	0
EX L6	Efhd2	71.7066	1.87243	0	0
EX L6	Ttc9b	67.4139	1.70308	0	0
EX L6	Prkcb	64.1485	1.53623	0	0
EX L6	Stmn1	60.0894	1.14559	0	0
EX L6	Rprm	58.1078	2.62117	0	0
EX L6	Pde1a	56.353	1.58332	0	0
EX L6	Etl4	54.1367	1.73915	0	0
EX L6	Cdh18	53.6709	2.33148	0	0
EX L6	Tmsb10	53.5661	1.20494	0	0
EX L6	Garnl3	50.2399	2.04313	0	0
EX L6	Basp1	49.944	1.0451	0	0
EX L6	Trbc2	49.841	3.7578	0	0
EX L6	Calm2	48.3054	0.748189	0	0
EX L6	Ccl27a	48.1621	1.32199	0	0
EX L6	Pde4d	46.8757	1.43435	0	0
EX L6	Tle4	44.836	2.171	0	0
EX L6	Snap25	43.6204	0.716645	0	0
EX L6	2007-09-01	43.5793	1.00211	0	0
EX L6	Rasgrp1	43.3306	1.27346	0	0
EX MB	Gm42418	106.719	0.421104	0	0
EX MB	Meg3	88.0948	1.23561	0	0
EX MB	Nap1l5	87.0346	1.65293	0	0
EX MB	Cmss1	76.0409	0.93605	0	0
EX MB	Lars2	74.7184	0.755773	0	0
EX MB	AY036118	72.107	0.579402	0	0
EX MB	Gphn	70.0262	0.77452	0	0
EX MB	Peg3	69.7464	1.61007	0	0
EX MB	Cntnap2	66.6664	1.48179	0	0
EX MB	Snhg11	60.6254	0.956234	0	0
EX MB	Plcb4	56.731	1.92702	0	0
EX MB	Slc17a6	54.2729	2.18008	0	0
EX MB	Rmst	54.0573	2.8431	0	0
EX MB	Gm19951	52.9753	0.723244	0	0
EX MB	Cdk8	52.5112	0.43957	0	0
EX MB	Gm26561	51.0701	0.601681	0	0
EX MB	Sgcz	50.9412	1.34271	0	0
EX MB	Zfhx3	49.9446	2.18772	0	0
EX MB	Cdh18	49.7011	1.83038	0	0
EX MB	Filip1l	48.8669	0.655724	0	0
EX MB	Dpp6	48.7325	1.12964	0	0
EX MB	Cd44	46.7535	0.663462	0	0
EX MB	Usp29	46.2863	1.69634	0	0
EX MB	Dynll2	45.1636	0.811989	0	0
EX MB	Resp18	44.7539	0.998031	0	0
IN Adarb2+	Erbb4	78.1169	3.84375	0	0
IN Adarb2+	Adarb2	73.0715	4.20669	0	0
IN Adarb2+	Gad1	71.197	2.96735	0	0
IN Adarb2+	Grip1	60.7948	2.95171	0	0
IN Adarb2+	Gad2	55.999	3.09195	0	0
IN Adarb2+	Cnr1	52.4576	3.3624	0	0
IN Adarb2+	Galntl6	50.4558	2.46893	0	0
IN Adarb2+	Dlx6os1	43.3396	5.00437	0	0
IN Adarb2+	Grik1	41.4071	2.93072	0	0
IN Adarb2+	Cntnap2	40.9115	1.57465	0	0
IN Adarb2+	Nrxn3	40.2436	1.36098	0	0
IN Adarb2+	Slc6a1	39.6879	1.90499	0	0
IN Adarb2+	Reln	38.2946	2.98193	4.17748e-292	4.03656e-291
IN Adarb2+	Dlx1as	38.0357	3.78937	2.93677e-291	2.66035e-291
IN Adarb2+	Vip	36.8948	3.26475	7.79661e-281	5.65021e-278
IN Adarb2+	Tcf4	36.8214	1.28671	2.72903e-280	1.88355e-277
IN Adarb2+	Dner	36.2326	1.66454	9.58918e-272	6.04285e-269
IN Adarb2+	Nap1l5	35.0473	1.1278	1.65562e-255	8.8876e-253
IN Adarb2+	Npy	34.4358	1.79109	6.77141e-247	3.16596e-244
IN Adarb2+	Grik2	32.7137	1.40654	3.4057e-224	1.54257e-221
IN Adarb2+	Rab3c	32.3612	1.26782	1.13084e-219	4.96679e-217
IN Adarb2+	Vstm2a	32.0593	1.87147	1.12007e-215	4.77478e-213
IN Adarb2+	Gm45341	31.6582	3.09308	1.76452e-210	7.10414e-208
IN Adarb2+	Fgf13	31.5094	1.84917	1.05179e-208	4.12018e-206
IN Adarb2+	Cxcl14	31.3792	1.80445	4.35795e-207	1.66221e-204
IN MB	Nefm	100.623	4.09232	0	0
IN MB	Pvalb	99.9505	4.20626	0	0
IN MB	Gm42418	81.9094	0.601093	0	0
IN MB	Nefl	73.8447	2.74386	0	0
IN MB	Vamp1	71.71	3.79481	0	0
IN MB	Nefh	69.7816	4.68023	0	0
IN MB	Cplx1	68.3022	2.47324	0	0
IN MB	Ldhb	66.8799	1.95085	0	0
IN MB	Mdh1	62.2821	1.68319	0	0
IN MB	Atp1b1	59.9015	1.44123	0	0
IN MB	Stmn3	58.3141	1.37011	0	0
IN MB	Cox5a	55.7713	1.78953	0	0
IN MB	Pkm	55.6597	1.51584	0	0
IN MB	mt-Nd1	54.0469	1.23348	0	0
IN MB	Chchd10	53.7701	1.50502	0	0
IN MB	Slc25a4	53.7377	1.45249	0	0
IN MB	Atp5g3	53.4955	1.51385	0	0
IN MB	Ndufa4	53.2506	1.32682	0	0
IN MB	Cox4i1	53.1429	1.19807	0	0
IN MB	Snap25	52.3501	1.25485	0	0
IN MB	Gabra1	51.5688	2.22719	0	0
IN MB	Prdx5	51.1512	1.58244	0	0
IN MB	Ndufb8	50.4839	1.6259	0	0
IN MB	Cox6c	50.4164	1.12101	0	0
IN MB	Syt2	49.2612	4.16436	0	0
IN Pvalb+	Erbb4	88.4	4.29719	0	0
IN Pvalb+	Gad1	79.5745	3.2489	0	0
IN Pvalb+	Pvalb	71.6539	3.16353	0	0
IN Pvalb+	Kcnc2	56.9862	3.02867	0	0
IN Pvalb+	Nxph1	56.2902	3.24908	0	0
IN Pvalb+	Galntl6	52.4295	2.54547	0	0
IN Pvalb+	Atp1b1	50.1168	1.17824	0	0
IN Pvalb+	Cplx1	48.0361	1.68586	0	0
IN Pvalb+	Kcnc1	46.4166	2.22109	0	0
IN Pvalb+	Grip1	45.4612	2.23806	0	0
IN Pvalb+	Cntnap2	43.5976	1.70029	0	0
IN Pvalb+	Mdh1	41.8645	1.12016	0	0
IN Pvalb+	Pcp4l1	37.409	2.01578	7.82332e-287	4.93005e-284
IN Pvalb+	Rab3b	37.2847	2.20863	5.25777e-285	3.17525e-282
IN Pvalb+	Slc6a1	37.2486	1.80375	1.26612e-284	7.34046e-282
IN Pvalb+	Cox6a2	37.2144	3.4351	7.92483e-284	4.41779e-281
IN Pvalb+	Gria4	36.8189	1.60484	1.325e-278	7.1128e-276
IN Pvalb+	Fgf12	36.6714	1.40835	1.31113e-276	6.78696e-274
IN Pvalb+	Nap1l5	36.3861	1.17765	9.31864e-273	4.65739e-270
IN Pvalb+	Slc32a1	35.9004	2.19064	1.36095e-265	6.5752e-263
IN Pvalb+	Ldhb	35.857	1.02967	1.83555e-265	8.58207e-263
IN Pvalb+	Meg3	35.0756	0.865781	6.41876e-255	2.8192e-252
IN Pvalb+	Btbd11	34.6699	2.86826	1.03198e-248	4.27357e-246
IN Pvalb+	Gad2	33.4799	1.92899	4.57148e-233	1.69895e-230
IN Pvalb+	Elavl2	33.4197	1.52215	2.3583e-232	8.54531e-230
IN Sst+	Sst	201.522	5.68412	0	0
IN Sst+	Npy	74.9626	3.79557	0	0
IN Sst+	Nxph1	56.9857	3.28922	0	0
IN Sst+	Nap1l5	51.2033	1.65144	0	0
IN Sst+	Gad1	50.3366	2.18396	0	0
IN Sst+	Rab3b	47.1879	2.78043	0	0
IN Sst+	Gad2	45.7225	2.60787	0	0
IN Sst+	Nrxn3	45.3004	1.57492	0	0
IN Sst+	Gria1	41.629	1.44857	0	0
IN Sst+	Grip1	41.4685	2.08874	0	0
IN Sst+	Crhbp	40.8379	4.08265	0	0
IN Sst+	Synpr	39.8223	2.20721	0	0
IN Sst+	Zwint	36.9283	1.02158	3.84653e-280	3.09731e-277
IN Sst+	Cort	36.5788	3.24374	1.76844e-274	1.34904e-271
IN Sst+	Lgals1	35.7289	2.53855	8.46041e-263	6.13126e-260
IN Sst+	Grik1	35.6293	2.58526	1.95304e-261	1.34797e-258
IN Sst+	Slc32a1	34.4457	2.12079	1.69309e-245	1.06694e-242
IN Sst+	Kcnc2	34.0751	1.87222	1.29241e-240	7.4929e-238
IN Sst+	Meg3	33.3513	0.83744	1.43542e-231	7.70555e-229
IN Sst+	Calb1	32.928	1.51279	1.08089e-225	5.59517e-223
IN Sst+	Etl4	31.9249	1.52263	6.57336e-213	3.17581e-210
IN Sst+	Rbp4	30.9422	2.73328	1.46568e-200	6.2481e-198
IN Sst+	Elavl2	30.3431	1.39683	1.9546e-193	7.86943e-191
IN Sst+	Reln	29.8525	2.32165	1.92828e-187	7.55363e-185
IN Sst+	Atp1b1	29.7701	0.742563	8.20282e-187	3.12873e-184
MB ERYTH	Hbb-bs	93.2135	7.38405	0	0
MB ERYTH	Hba-a1	87.1377	8.08036	0	0
MB ERYTH	Hba-a2	72.1858	7.94899	0	0
MB ERYTH	Hbb-bt	42.5821	6.68624	4.65651e-205	9.3738e-203
MB ERYTH	Plp1	13.9798	1.50977	8.83815e-40	6.01409e-38
MB ERYTH	Ptgds	13.7209	1.30656	1.59202e-38	1.07826e-36
MB ERYTH	Apoe	13.5844	1.01574	7.11681e-38	4.79773e-36
MB ERYTH	Mbp	12.6129	1.29914	2.57598e-33	1.72056e-31
MB ERYTH	Nap1l5	12.2074	1.39288	1.77231e-31	1.17834e-29
MB ERYTH	Mt1	12.1179	1.01412	4.40425e-31	2.91485e-29
MB ERYTH	Sparc	11.4136	1.71763	5.32266e-28	3.4908e-26
MB ERYTH	Fth1	10.8867	0.71672	8.61401e-26	5.57373e-24
MB ERYTH	Aldoc	9.68663	1.02036	5.01591e-21	3.04186e-19
MB ERYTH	Rps8	9.6687	0.907576	5.85666e-21	3.53694e-19
MB ERYTH	Alas2	9.59558	4.5821	1.117e-20	6.6625e-19
MB ERYTH	Ndrg2	9.12917	1.13928	5.86228e-19	3.35842e-17
MB ERYTH	Mt2	8.55992	0.95814	6.0063e-17	3.22427e-15
MB ERYTH	mt-Nd1	8.48757	0.654672	1.06052e-16	5.65119e-15
MB ERYTH	Mobp	8.43093	1.00428	1.65964e-16	8.77501e-15
MB ERYTH	Sparcl1	8.421	0.801545	1.7917e-16	9.37504e-15
MB ERYTH	Gnas	8.38674	0.76096	2.34037e-16	1.21582e-14
MB ERYTH	Qdpr	8.37246	1.10157	2.62145e-16	1.35698e-14
MB ERYTH	Pcsk1n	8.20917	0.747087	9.23735e-16	4.69776e-14
MB ERYTH	Cst3	8.2026	0.640172	9.7021e-16	4.91686e-14
MB ERYTH	Selenop	7.97684	1.2367	5.3793e-15	2.67012e-13
MENINGES	Ptgds	142.135	5.67285	0	0
MENINGES	Apod	98.4725	4.50247	0	0
MENINGES	Atp1a2	80.683	3.92117	0	0
MENINGES	Apoe	78.5237	2.45099	0	0
MENINGES	Mgp	74.0261	5.61815	0	0
MENINGES	Igf2	55.3977	6.27357	0	0
MENINGES	Vtn	53.4673	4.79179	0	0
MENINGES	Hbb-bs	49.0166	2.89513	0	0
MENINGES	Ptn	47.0706	2.51395	0	0
MENINGES	Laptm4a	46.3092	2.59155	0	0
MENINGES	Hba-a1	46.0969	3.55964	0	0
MENINGES	Igfbp2	45.5556	4.81274	0	0
MENINGES	Vim	43.8901	4.50262	0	0
MENINGES	Rbp1	42.8019	5.09676	0	0
MENINGES	Hba-a2	42.4212	3.57272	0	0
MENINGES	Slc6a20a	42.0692	6.14845	0	0
MENINGES	Ftl1	41.5642	2.10656	0	0
MENINGES	Timp3	40.0725	3.81474	1.37304e-291	1.44209e-292
MENINGES	Aebp1	40.0362	5.91022	5.27899e-292	5.50458e-292
MENINGES	Id3	39.8974	3.69181	2.66143e-291	2.69753e-291
MENINGES	Ifitm3	38.7405	4.21588	3.68059e-287	3.33416e-285
MENINGES	Nnat	38.6272	2.22222	5.31446e-286	4.78433e-284
MENINGES	Fmod	37.9033	6.18347	2.42717e-276	2.05728e-274
MENINGES	Sparc	37.6488	2.37474	2.18736e-273	1.77115e-271
MENINGES	Cst3	37.5269	1.22428	1.87548e-272	1.51018e-270
MICROGLIA	Cst3	67.0194	2.50726	0	0
MICROGLIA	Ctsd	50.1764	3.61357	0	0
MICROGLIA	C1qa	47.986	4.19355	0	0
MICROGLIA	Hexb	47.2182	3.65689	0	0
MICROGLIA	Ctss	43.7749	4.64117	8.78844e-302	1.158e-299
MICROGLIA	Apoe	43.1984	2.23	5.7186e-297	6.3758e-294
MICROGLIA	C1qb	41.1037	4.27286	6.34743e-289	5.74998e-286
MICROGLIA	Tyrobp	41.0708	4.48013	1.5315e-288	1.30574e-285
MICROGLIA	C1qc	40.011	4.47921	8.24702e-277	6.64068e-274
MICROGLIA	Ftl1	36.9555	2.63479	1.08432e-243	5.41938e-241
MICROGLIA	B2m	34.353	3.16874	6.68659e-216	2.15368e-213
MICROGLIA	Lyz2	31.6727	4.49892	3.28178e-188	7.31787e-186
MICROGLIA	Csf1r	29.9392	3.95949	6.39166e-171	1.17267e-168
MICROGLIA	Fth1	29.5804	1.31461	1.17837e-167	2.05775e-165
MICROGLIA	Ctsz	28.242	3.47754	1.76051e-154	2.77357e-152
MICROGLIA	Fcer1g	28.1339	4.08493	1.95003e-153	2.97513e-151
MICROGLIA	Trem2	26.9266	4.09544	4.40366e-142	6.02138e-140
MICROGLIA	Cd52	25.7174	4.87186	5.35016e-131	6.25364e-129
MICROGLIA	Ctsb	25.6911	1.76779	7.46569e-131	8.65662e-129
MICROGLIA	Ftl1-ps1	24.9815	2.90458	1.95194e-124	2.03535e-122
MICROGLIA	Spp1	24.5513	4.07952	1.2785e-120	1.26922e-118
MICROGLIA	Cd63	24.1441	2.25991	4.18193e-117	3.88545e-115
MICROGLIA	Mbp	23.1589	1.43238	1.02434e-108	8.48384e-107
MICROGLIA	Cd9	22.8681	3.09731	3.39426e-106	2.68833e-104
MICROGLIA	Fcgr3	22.2879	4.15031	2.28032e-101	1.73042e-99
OLIGO	Plp1	536.652	6.14554	0	0
OLIGO	Fth1	283.582	2.97634	0	0
OLIGO	Mbp	213.787	4.11273	0	0
OLIGO	Trf	183.395	5.44038	0	0
OLIGO	Apod	174.325	4.52499	0	0
OLIGO	Mobp	169.471	4.07036	0	0
OLIGO	Gm20425	168.513	5.77735	0	0
OLIGO	Cryab	135.041	3.98756	0	0
OLIGO	Mag	132.952	4.33467	0	0
OLIGO	Mal	132.437	4.68615	0	0
OLIGO	Cnp	130.91	4.31405	0	0
OLIGO	Car2	122.24	4.25818	0	0
OLIGO	Qdpr	107.009	3.15342	0	0
OLIGO	Cldn11	106.016	4.34113	0	0
OLIGO	Gm20458	103.117	3.62955	0	0
OLIGO	Csrp1	97.8008	3.38287	0	0
OLIGO	Enpp2	95.3652	3.48035	0	0
OLIGO	Ermn	94.3202	4.89738	0	0
OLIGO	Gatm	92.6468	4.35859	0	0
OLIGO	Scd2	92.4037	2.48167	0	0
OLIGO	2004-09-01	92.2755	3.14298	0	0
OLIGO	Qk	91.9113	3.12671	0	0
OLIGO	Glul	88.9703	2.35434	0	0
OLIGO	Mog	87.6178	4.44014	0	0
OLIGO	Ppp1r14a	85.0929	4.01331	0	0
OPC	Lhfpl3	40.2405	4.59273	3.73331e-285	1.35276e-281
OPC	Tnr	39.4575	3.46581	2.70974e-276	4.90938e-273
OPC	Malat1	39.0962	1.17669	2.00895e-273	3.2353e-270
OPC	Ptprz1	30.1737	3.08021	1.35829e-175	7.29153e-173
OPC	Sox6	28.0844	3.85762	8.53865e-155	3.34484e-152
OPC	Dscam	27.5958	2.47677	4.15237e-150	1.36783e-147
OPC	Xylt1	27.5681	3.05193	8.18626e-150	2.6367e-147
OPC	Lsamp	27.4035	1.66685	2.28213e-148	6.89109e-146
OPC	Vcan	26.1055	5.89141	6.24583e-136	1.33128e-133
OPC	Nxph1	24.8953	2.83845	7.12582e-125	1.24436e-122
OPC	Pcdh15	24.2374	2.31526	5.26931e-119	8.12483e-117
OPC	Lrrc4c	23.0866	1.74367	5.42601e-109	7.4193e-107
OPC	Gpc5	23.0593	2.37001	9.79106e-109	1.32628e-106
OPC	6030443J06Rik	23.0297	3.71555	1.87912e-108	2.52185e-106
OPC	Epn2	23.0128	2.74642	2.54902e-108	3.35868e-106
OPC	Olig1	22.892	2.41866	2.67878e-107	3.49786e-105
OPC	Pdgfra	22.7547	4.71305	4.1973e-106	5.29005e-104
OPC	Bcas1	22.2928	2.63148	3.10926e-102	3.49346e-100
OPC	Erbb4	22.1845	2.13097	2.38389e-101	2.57852e-99
OPC	Opcml	22.0185	1.47352	5.39387e-100	5.70648e-98
OPC	Qk	20.9843	1.87451	1.51341e-91	1.39716e-89
OPC	Ppfibp1	20.4253	3.76401	4.30508e-87	3.60681e-85
OPC	Grid2	19.9941	1.86824	9.17198e-84	7.14724e-82
OPC	Gpr17	19.7341	5.04608	9.63591e-82	7.23642e-80
OPC	Zeb1	19.3637	2.21958	5.93771e-79	4.21869e-77
THALAMUS	Camk1d	146.064	2.8199	0	0
THALAMUS	Il31ra	117.914	2.56962	0	0
THALAMUS	Gphn	103.201	1.93436	0	0
THALAMUS	Lars2	85.7016	1.52467	0	0
THALAMUS	Ntng1	63.6015	4.31293	0	0
THALAMUS	Kcnip4	57.46	2.47923	0	0
THALAMUS	Prkcd	54.9894	6.0634	0	0
THALAMUS	Gm42418	50.4482	0.405818	0	0
THALAMUS	Tcf7l2	48.4044	4.08114	0	0
THALAMUS	Rora	48.1414	2.17732	0	0
THALAMUS	Kcnc2	47.0679	3.17876	0	0
THALAMUS	Robo1	46.8885	3.01295	0	0
THALAMUS	Pcp4	46.2961	1.79319	0	0
THALAMUS	Gm26561	43.8494	1.03001	0	0
THALAMUS	Gm15564	43.8049	1.58279	0	0
THALAMUS	Cd44	43.4333	1.30428	0	0
THALAMUS	Rbfox1	42.9399	1.77572	0	0
THALAMUS	Grm1	41.8125	3.03239	0	0
THALAMUS	Plekhg1	41.1747	4.71146	0	0
THALAMUS	Ptpn4	40.9451	3.04228	0	0
THALAMUS	Inpp4b	40.5352	3.40277	0	0
THALAMUS	Adarb1	40.1645	2.73565	0	0
THALAMUS	Kcnd2	38.9238	1.98589	3.79678e-291	1.44817e-291
THALAMUS	Adarb2	38.8828	2.84147	2.49348e-291	9.2668e-292
THALAMUS	Nell1	38.2299	2.91266	1.85405e-287	6.55428e-285
VENTRAL SUBIC	Nnat	98.0892	2.69425	0	0
VENTRAL SUBIC	Tmsb4x	66.9744	0.939341	0	0
VENTRAL SUBIC	Ly6h	62.2303	1.39147	0	0
VENTRAL SUBIC	Dcn	57.7224	3.15562	0	0
VENTRAL SUBIC	Snca	55.3869	1.22975	0	0
VENTRAL SUBIC	Cpne7	47.883	1.78435	0	0
VENTRAL SUBIC	Rtn1	44.417	0.849241	0	0
VENTRAL SUBIC	Dynll1	44.3205	0.941465	0	0
VENTRAL SUBIC	Crym	43.9193	1.34687	0	0
VENTRAL SUBIC	Gnas	43.1109	0.90494	0	0
VENTRAL SUBIC	Lypd1	41.0732	1.72583	0	0
VENTRAL SUBIC	Calb2	39.8574	1.89478	0	0
VENTRAL SUBIC	Uchl1	38.8061	0.747817	0	0
VENTRAL SUBIC	Gda	38.0179	1.20642	1.73102e-291	1.00357e-292
VENTRAL SUBIC	Gria1	36.6004	0.934197	2.64963e-283	1.37156e-280
VENTRAL SUBIC	Myh7	35.3835	2.12193	4.59027e-265	2.0161e-262
VENTRAL SUBIC	Timp2	35.1263	1.15702	1.17877e-261	4.88146e-259
VENTRAL SUBIC	Pde1a	33.1563	1.01883	3.23355e-234	1.1431e-231
VENTRAL SUBIC	Hap1	33.0279	1.31723	2.33979e-232	8.07451e-230
VENTRAL SUBIC	Dgkb	32.4562	1.0479	9.19096e-225	2.83434e-222
VENTRAL SUBIC	Meg3	32.1624	0.622447	4.19701e-221	1.24146e-218
VENTRAL SUBIC	Bex2	31.7472	0.64961	1.40684e-215	4.07814e-213
VENTRAL SUBIC	C1ql3	31.4431	1.57162	2.62744e-211	7.32349e-209
VENTRAL SUBIC	Nr2f2	30.3372	2.01521	3.80641e-197	1.00309e-194
VENTRAL SUBIC	Tubb2a	30.3227	0.66526	2.93261e-197	7.87134e-195
