## Supplemental Table 3 for "Single cell spatial transcriptomic and translatomic profiling of dopaminergic neurons in health, aging and disease"

Human Gene	Mouse Gene
AMPD3	Ampd3
ANKRD20A8P	No homolog
AREL1	Arel1
ARID2	Arid2
ARIH2	Arih2
ARIH2OS	No homolog
ART3	Art3
ASH1L	Ash1l
ASL	Asl
ASXL3	Asxl3
ATP2A1	Atp2a1
ATP6V0A1	Atp6v0a1
ATXN2L	Atxn2l
B3GALNT1	B3galnt1
BAG3	Bag3
BCL7C	Bcl7c
BIN3	Bin3
BRIP1	Brip1
BST1	Bst1
BTNL2	Btnl2
C3orf84	BC048562
C5orf24	B230219D22Rik
C5orf30	D1Ertd622e
C8orf58	9930012K11Rik
CAB39L	Cab39l
CAMK2D	Camk2d
CAMLG	Caml
CASC16	No homolog
CASR	Casr
CATSPER3	Catsper3
CAVIN1	No homolog
CCAR2	Ccar2
CCDC36	Ccdc36
CCDC58	Ccdc58
CCDC62	Ccdc62
CCDC71	No homolog
CCT6P1	No homolog
CD19	Cd19
CHD9	Chd9
CHRNB1	Chrnb1
CLCN3	Clcn3
COASY	Coasy
CPLX1	Cplx1
CRCP	Crcp
CRHR1	Crhr1
CRLS1	Crls1
CSTA	Csta
CSTA	Gm5483
CSTA	2010005H15Rik
CTF1	Ctf1
CTSB	Ctsb
CUEDC2	Cuedc2
CYLD	Cyld
DALRD3	Dalrd3
DCAF12	Dcaf12
DCAF16	No homolog
DCUN1D1	Dcun1d1
DDX46	Ddx46
DEPDC1B	Depdc1b
DGKQ	Dgkq
DLG2	Dlg2
DLST	Dlst
DNAH17	Dnah17
DPM3	Dpm3
DTX3L	Dtx3l
DYRK1A	Dyrk1a
EEF1AKNMT	No homolog
EGR3	Egr3
EIF3C	Eif3c
ELOVL3	Elovl3
ELOVL7	Elovl7
ERCC8	Ercc8
FAM162A	Fam162a
FAM171A2	Fam171a2
FAM184B	No homolog
FAM47E	Fam47e
FAM47E-STBD1	No homolog
FAM49B	Fam49b
FBRSL1	Fbrsl1
FBXL19	Fbxl19
FBXL19-AS1	No homolog
FCF1	Fcf1
FCGR2A	Fcgr3
FDFT1	Fdft1
FGF20	Fgf20
FOXA1	Foxa1
FYN	Fyn
GAK	Gak
GALC	Galc
GBAP1	No homolog
GBF1	Gbf1
GCH1	Gch1
GIN1	Gin1
GPATCH8	Gpatch8
GPNMB	Gpnmb
GPR65	Gpr65
GRN	Grn
GS1-124K5.11	No homolog
GTF2IRD1P1	No homolog
GUSB	Gusb
HCG17	No homolog
HCG23	No homolog
HIP1R	Hip1r
HIST1H1B	No homolog
HIST1H2AK	Hist1h2ac
HIST1H2AM	Hist1h2ad
HIST1H2BL	Hist1h2bj
HIST1H2BM	Hist1h2bn
HIST1H2BN	Hist1h2bm
HIST1H2BO	Hist1h2bp
HIST1H3H	Hist1h3b
HIST1H3J	Hist1h3g
HIST1H4J	Hist1h4f
HIST1H4L	Hist1h4n
HLA-DQA1	H2-Aa
HLA-DQA2	No homolog
HLA-DQB1	H2-Ab1
HLA-DRA	H2-Ea-ps
HLA-DRB5	H2-Eb1
HLA-DRB6	No homolog
HSD17B1	Hsd17b1
HSD3B7	Hsd3b7
IGF2BP3	Igf2bp3
IGSF9B	Igsf9b
INPP5F	Inpp5f
INTS2	Ints2
INTS4P2	No homolog
IP6K2	Ip6k2
ITGA2B	Itga2b
ITGA8	Itga8
ITPKB	Itpkb
JADE2	Jade2
KCNIP3	Kcnip3
KCNN3	Kcnn3
KCNS3	Kcns3
KLHDC8B	Klhdc8b
KLHL7	Klhl7
KLHL7-DT	No homolog
KPNA1	Kpna1
KRTCAP2	Krtcap2
LAMB2	Lamb2
LAMB2P1	No homolog
LAT	Lat
LCORL	Lcorl
LINC00174	No homolog
LINC00693	No homolog
LINC01012	No homolog
LINC01146	No homolog
LINC02067	No homolog
LOC100131289	No homolog
LOC339862	No homolog
LOC441242	No homolog
LOC442028	No homolog
LRRK2	Lrrk2
LRRN4	Lrrn4
MAL	Mal
MALSU1	Malsu1
MAP4K4	Map4k4
MBNL2	Mbnl2
MCCC1	Mccc1
MED12L	Med12l
MED13	Med13
MEX3C	Mex3c
MIPOL1	Mipol1
MIR146B	No homolog
MIR4697HG	No homolog
MLX	Mlx
MMRN1	Mmrn1
MRPS5	Mrps5
MTRNR2L8	No homolog
NAGLU	Naglu
NCAPG	Ncapg
NCKIPSD	Nckipsd
NDUFAF2	Ndufaf2
NDUFAF3	Ndufaf3
NEK1	Nek1
NFATC2IP	Nfatc2ip
NFKB2	Nfkb2
NMD3	Nmd3
NOD2	Nod2
NOL4	Nol4
NOLC1	No homolog
NUCKS1	Nucks1
NUPL2	Nupl2
NUPR1	Nupr1
OR2B2	Olfr1359
OR2B2	Olfr1360
OR2B6	Olfr11
P2RY12	P2ry12
P4HTM	P4htm
PAM	Pam
PARP9	Parp9
PART1	No homolog
PBXIP1	Pbxip1
PCBD2	Pcbd2
PDLIM2	Pdlim2
PGF	Pgf
PGS1	Pgs1
PITX3	Pitx3
PLEKHH3	Plekhh3
PMS2P4	No homolog
PMVK	Pmvk
POLR2A	Polr2a
PPIP5K2	Ppip5k2
PPM1L	Ppm1l
PPP1R11	Ppp1r11
PRKAR2A	Prkar2a
PROM2	Prom2
PROX2	Prox2
PRSS3	Try5
PRSS3	Try4
PRSS53	Prss53
PSD	Psd
PTENP1	No homolog
QARS	No homolog
QRICH1	Qrich1
RAB29	No homolog
RABEP2	Rabep2
RABGEF1	Rabgef1
RETREG3	No homolog
RIMS1	Rims1
RIT2	Rit2
RNF141	Rnf141
RNF39	Rnf39
RPS12	Rps12
RPS6KL1	Rps6kl1
SAR1B	Sar1b
SATB1	Satb1
SBDS	Sbds
SCAF11	Scaf11
SCARB2	Scarb2
SEC23IP	Sec23ip
SEC24A	Sec24a
SETD1A	Setd1a
SGF29	No homolog
SH2B1	Sh2b1
SH3GL2	Sh3gl2
SH3RF1	Sh3rf1
SIPA1L2	Sipa1l2
SLC18B1	Slc18b1
SLC25A20	Slc25a20
SLC25A21-AS1	No homolog
SLC26A1	Slc26a1
SLC45A3	Slc45a3
SLC4A1	Slc4a1
SLC50A1	Slc50a1
SMIM15	Smim15
SNCA	Snca
SNCA-AS1	No homolog
SNX20	Snx20
SPNS1	Spns1
SPPL2B	Sppl2b
SPTSSB	Sptssb
STK39	Stk39
STX1B	Stx1b
STX4	Stx4a
SULT1A1	No homolog
SYT17	Syt17
SYT4	Syt4
TIAL1	Tial1
TMEM163	Tmem163
TMEM175	Tmem175
TMEM248	Tmem248
TNFSF12	Tnfsf12
TOB2P1	No homolog
TOX3	Tox3
TPST1	Tpst1
TRIM10	Trim10
TRIM15	Trim15
TRIM26	Trim26
TRIM31	Trim31
TRIM40	Trim40
TSBP1	No homolog
TUBG1	Tubg1
TUBG2	Tubg2
TUFM	Tufm
TXNDC15	Txndc15
TYW1	Tyw1
UBAP2	Ubap2
UBE2R2	Ube2r2
UBQLN4	Ubqln4
UBTF	Ubtf
USP19	Usp19
USP4	Usp4
VAMP4	Vamp4
VKORC1	Vkorc1
VKORC1L1	Vkorc1l1
VPS13C	Vps13c
WDHD1	Wdhd1
WDR5B	Wdr5b
WDR6	Wdr6
WNT3	Wnt3
YLPM1	Ylpm1
ZBTB4	Zbtb4
ZBTB7B	Zbtb7b
ZKSCAN8	Zkscan8
ZNF165	No homolog
ZNF192P1	No homolog
ZNF2	Zfp661
ZNF514	No homolog
ZNF629	Zfp629
ZNF646	Zfp646
ZNF668	Zfp668
ZNRD1ASP	No homolog
ZSCAN12P1	No homolog
ZSCAN16	No homolog
ZSCAN16-AS1	No homolog
